# Divergent TDP43-regulated and TDP43-independent cryptic splicing in the cortex and spinal cord

**DOI:** 10.1101/2024.03.29.587244

**Authors:** Dwight F. Newton, Rena Yang, Johnny Gutierrez, Jeffrey W. Hofmann, Sreedevi Chalasani, Felix L. Yeh, Anne Biever, Brad A. Friedman

**Affiliations:** Computational Science, Roche Canada, 7070 Mississauga Road, Mississauga, Ontario, Canada, L5N 5M8; Scientific Insights Engineering, Genentech, 1 DNA Way, South San Francisco, CA, USA, 94080; Department of Translational Medicine: OMNI Biomarker Development, Genentech, 1 DNA Way, South San Francisco, CA, USA, 94080; Department of Research Pathology, Genentech, 1 DNA Way, South San Francisco, CA, USA, 94080; Department of OMNI Bioinformatics, Genentech, 1 DNA Way, South San Francisco, CA, USA, 94080

**Author notes:** Corresponding author Brad A. Friedman. Contributions BAF and DFN conceptualized the study. DFN and RY performed bioinformatics analyses. JWH selected the spinal cord cohort samples, and analyzed the microscopy data. JG performed molecular biology experiments (tissue processing, RNA extraction, RT-qPCR). SC performed Basescope ISH+IHC experiments. The first draft of the manuscript was written by DFN and all authors commented on subsequent versions of the manuscript. BAF provided oversight to the study including experimental design, data interpretation, and manuscript preparation. All authors read and approved the final manuscript. Declaration of interests All authors are employees of either Genentech Inc. or Hoffman-LaRoche Ltd.

**Keywords:** TAR DNA-binding protein 43 (TDP-43), Amyotrophic Lateral Sclerosis (ALS), Frontotemporal Dementia (FTD), Cryptic splicing, RNA-sequencing

## Abstract

Mislocalization of the nuclear TAR DNA-binding protein 43 (TDP43) is a hallmark of ALS and FTD which leads to de-repression and inclusion of cryptic exons (CEs), promising biomarkers of TDP43 pathology in a spectrum of neurodegenerative diseases. However, most CEs to date have been identified from *in vitro* models or a single cortical FTD dataset, and little is known about cryptic splicing in the spinal cord, or within different neuronal subtypes. We meta-analyzed published bulk RNAseq datasets representing 1,778 RNAseq profiles of ALS and FTD post-mortem tissue, and *in vitro* models with experimentally depleted TDP43. We identified 142 cryptic splices, including 68 novel events. We found divergent cryptic splicing primarily between the spinal cord and cortex, validated in an independent ALS cohort by qPCR and supported by *in situ* hybridization (ISH). We also identified a set of cryptic splices observed in tissue but not *in vitro*, and, being present in either SOD1-ALS or MAPT-FTD subjects, likely TDP43 independent. Finally, leveraging multiple public single-nucleus RNAseq datasets of ALS and FTD motor and frontal cortex, we confirmed the elevation of cortical-enriched splices in disease and localized them to layer-specific neuronal populations. We provide a web interface to browse the meta-analysis results at https://go.roche.com/CrypticSplicingLandscape. This catalog of cryptic splices will inform efforts to develop biomarkers for tissue-specific and cell type-specific TDP43 pathology.
