## Supplementary material for "Divergent TDP43-regulated and TDP43-independent cryptic splicing in the cortex and spinal cord": Table 2

### Sheet: Sheet1
Table 1: Study descriptions, citations, and data sources included in this meta-analysis
Data Type	Citation	Dataset alias	Disease/Model	Tissues	Modalities	Sample Size (before QC)	External Reference
Bulk RNAseq	Liu et al, 2019	Liu	FTD and FTD-ALS	Frontal Cortex	FACS - RNAseq	7 FTD-ALS (n=14 TDP43+/-)	GSE126543
	Menden et al, 2022	RiMOD	FTD (C9orf72, GRN, MAPT, and sporadic)	Frontal Cortex	RNAseq, ATACseq	19 FTD-TDP, 10 FTD-Tau, 16 controls	EGAD00001008014
	Brown et al, 2022	NYGC ALS Consortium	ALS, FTD, nonALS neurodegeneration	Motor / frontal / temporal cortex, cerebellum, hippocampus, cervical / thoracic / lumbar spinal cord	RNAseq	n=1,121 ALS, n=292 FTD, n=291 controls, n=98 non-ALS/FTD (primarily AD/PD)	GSE124439, GSE116622, GSE153960
	Brown et al, 2022	Brown	TDP43-KD in vitro	NGN2-neurons, SH-SY5Y cells, SK-N-DZ cells	RNAseq	n=6/ cell-line (7 for NGN2), n=3 TDP43-KD, n=3 control (4 for NGN2)	PRJEB42763
	Klim et al. 2020	Klim	TDP43-KD in vitro	Human embryonic-derived motor neurons (HUES3 Hb9::GFP)	RNAseq	n=3 no siRNA, n=3 fluorescent siRNA, n=6 scrambled siRNA, n=6 TDP43--KD siRNA	GSE121569
snRNAseq
	Pineda et al. 2023	Pineda	Sporadic and C9orf72-associated ALS and FTD	Primary Motor Cortex	snRNAseq	n=17 Controls, n=49 ALS/FTD subjects	GSE174332
	Li et al. 2023	Li	C9 ALS and C9-FTD	Frontal and Motor Cortex	snRNAseq	6 Controls, 5 C9-FTD, 6 C9-ALS (all have FC and MC)	GSE219280
