## Supplementary material for "Divergent TDP43-regulated and TDP43-independent cryptic splicing in the cortex and spinal cord": Table 1

### Sheet: Sheet1
Table 2. Patient characteristics of the lumbar spinal cord validation cohort
Specimen #	Tissue	Diagnosis	Sex	Age at Collection	pTDP43 Score
HF-113410	Lumbar Spinal Cord	ALS	F	64	3
HF-39860	Lumbar Spinal Cord	ALS	M	82	Not interpretable
HF-39861	Lumbar Spinal Cord	ALS	F	71	2
HF-39862	Lumbar Spinal Cord	ALS	M	54	2
HF-43956	Lumbar Spinal Cord	ALS	M	63	1
HF-43957	Lumbar Spinal Cord	ALS	M	68	3
HF-47150	Lumbar Spinal Cord	ALS	F	72	2
HF-47151	Lumbar Spinal Cord	ALS	F	66	2
HF-47152	Lumbar Spinal Cord	ALS	F	58	3
HF-47156	Lumbar Spinal Cord	ALS	F	55	Not interpretable
HF-32327-(1)	Lumbar Spinal Cord	Control	M	45	Not interpretable
HF-37902	Lumbar Spinal Cord	Control	F	73	0
HF-39053	Lumbar Spinal Cord	Control	F	74	0
HF-40651-(1)	Lumbar Spinal Cord	Control	M	50	0
HF-40655-(1)	Lumbar Spinal Cord	Control	M	50	0
HF-43950-(1)	Lumbar Spinal Cord	Control	M	38	0
HF-43959-(1)	Lumbar Spinal Cord	Control	F	64	0
HF-43960-(1)	Lumbar Spinal Cord	Control	M	64	0
HF-46773	Lumbar Spinal Cord	Control	M	87	0
HF-46775	Lumbar Spinal Cord	Control	M	80	0
HF-118353	Motor cortex	Control	F	77	0
HF-118356	Motor cortex	Control	M	75	0
HF-118358	Motor cortex	Control	F	82	0
HF-118359	Motor cortex	Control	M	62	0
HF-118363	Motor cortex	Control	M	68	0
HF-118364	Motor cortex	Control	M	59	0
HF-118365	Motor cortex	Control	F	63	0
HF-118366	Motor cortex	Control	M	67	0
HF-118382	Motor cortex	ALS	M	73	3
HF-118386	Motor cortex	ALS	M	67	2
HF-118387	Motor cortex	ALS	M	54	3
HF-118469	Motor cortex	ALS	F	60	3
HF-118471	Motor cortex	ALS	M	65	2
HF-118472	Motor cortex	ALS	F	63	2
HF-118475	Motor cortex	ALS	M	43	1
HF-118478	Motor cortex	ALS	M	65	3
HF-118564	Motor cortex	ALS	M	63	0
HF-118566	Motor cortex	ALS	F	64	3
HF-118567	Motor cortex	ALS	M	67	0
HF-118568	Motor cortex	ALS	F	69	3
HF-118569	Motor cortex	ALS	M	77	1
HF-118570	Motor cortex	ALS	F	67	3
HF-118571	Motor cortex	ALS	M	67	1
HF-118643	Motor cortex	ALS	M	81	0
HF-118644	Motor cortex	ALS	F	69	1
HF-118647	Motor cortex	ALS	M	84	0
HF-118648	Motor cortex	ALS	M	74	2
HF-118652	Motor cortex	ALS	M	67	2
