## Supplementary material for "Divergent TDP43-regulated and TDP43-independent cryptic splicing in the cortex and spinal cord": Online Resource 22

### Sheet: Sheet1
SimpleName	niceVariantName	splice.set	LEFT_SEQUENCE	RIGHT_SEQUENCE	INTERNAL_SEQUENCE
ATXN1_1	ATXN1_1_2/2_SE	Cortical	AAGAGTGGATTTCAGCCTGC	ACTGCAAAGTTCCAGAGCTG	ACGGATGGTCTTGAAACACAAATGGT
CADPS_1	CADPS_1_1/2_AS	Cortical	TCCGCCATTCTCAGGATGTC	GGCACAGAGTATGGCAGAAAG	TGCGTGATAAGGTCAATGAGGAGATGT
CHCHD6_1	CHCHD6_1_2/2_AS	Spinal	GTCAGGGACTTAGCCTAGCG	TAGCAGTGGAGAATCTGGGC	CCCGTCTGCTCAGGGTTGCA
CNTN4_4	CNTN4_4_1/2_AE	Cortical	GCCCTGGATAATGAGTCGGA	TCAGCCTCTAATCTCACCCT	ACTCAGGAAACTCTCCCTAGTGTCAC
HDGFL2_2	HDGFL2_2_2/2_SE	Cortical	GAAGAAAGCAGCGGTCCG	GCCCCTTTCCAAACCAGATG	CGCCACGGAGGGGCCCTCT
HPCA_1	HPCA_1_2/2_AFE	FTD	GCCATGGTTCTAAGTGCTTCA	CTGTTCTGCTTGCCCATGG	AGGTGGGACTTGGCTCGGCG
IGSF21_1	IGSF21_1_1/2_AE	FTD	AACTTCAAGACAGATGGGCG	TTTGAGATCAGCCTGGGCAA	CGTGTGGTACCGGAGATGGGGT
INSR_1	INSR_1_2/2_AE	Cortical	CGCCAGGAGAGAAACGACAT	TGCTTGTATGACTTCATCCCG	TGCCCTGAAGACCAATGGGGAC
LRP1B_12	LRP1B_12_2/2_SE	FTD	GGTTGAGGTGCTTTGGGAAT	GCAATGTGATTCAAGGGGCA	TGGGAGTCCCGAGGAGGTAGA
PTPRT_1	PTPRN2_1_2/2_AE	FTD	GCAATTACATCAACGCAGCAC	GGTGGGTGCTAAATACTGGC	TGGATGTGAAGAACATGAGCTTTGGAA
SYT7_6	SYT7_6_2/2_SE	FTD	GCCTCCTTTCTGTGTGGCTT	TTCCAAAAGTCTCTGTCTAGATCA	CGGCCCTCGAGTGCGTGCGTGTGTGCAT
TRRAP_2	TRRAP_2_2/2_SE	FTD	TGGTTGACCAGACCACTTTG	TCCAGCCAGTATTACTCATCACT	ACCTTCAGTTTGTGGCAGCTCTCA
ACTL6B_2	ACTL6B_2_2/2_SE	Cortical	TCAAGCAATCCTCCTGCCT	TTGGCCCGTGTGTTCCAG	CGGCCTCCCAAAGTGCTGG
ADCY1_1	ADCY1_1_1/2_AE	FTD	CCTCAATGAGCTCTTCGGCA	AGCATCCCAGGCATGAATCA	AGTTCGATGAATTAGCCACGGACAC
ADCY3_5	ADCY3_5_1/2_AS	Spinal	AATTTCCTGAGGCCTTCCCA	GCGCACAGGTAGAGGAAGA	CCATGCTGAACTATCCTGGCCAACG
AFF3_4	AFF3_4_1/2_AS	Spinal	ACTTGCTAAGCCACAACTGG	GCTTAGCTTAAGGTCATCTTCCA	AGCCAGCCTTCATCGGGAATGC
AKT3_1	AKT3_1_2/2_SE,S2E	FTD	TTTAGCTGCCCAGTACAAACC	GAGGTTTAAAAGGAGGTACAAGC	TGCAAGGGGAGCCTTGGATATCCA
ARHGAP22_3	ARHGAP22_3_2/2_SE	FTD	GGATCCCAGAGACAGAGCAG	CTCTGCTCCCCCATCACTAG	AACCAGCCCGCTCCAAAAGC
ARHGAP32_1	ARHGAP32_1_2/2_AE	Cortical	CCTGGGGGAACACCTTCTAA	GCTGAGTTCCAGTTTCAGGG	TTCTGGTTTTGAAGCCTGGAAACCA
ATG4B_3	ATG4B_3_2/2_SE	Cortical	AGTGTGCATGGATGAGTGTG	GGCACCAATCATTGAAGTCATC	AGCCATGGGGTTTTTCTGTAAGACTG
C20orf194_2	C20orf194_2_2/2_SE	Spinal	GGAGCAGTTTCTACCTCGTG	ACAGAAGGCCACTAGAGAAGA	ACACCTATGGAGCCCTCTTATCTCTGG
CAMK2B_1	CAMK2B_1_1/2_AS	FTD	AACCACTGTTACTCGTGTGT	GAGCTGCTCCGTGGTCTTAA	AGCCCGGAAGCAGGAGATCA
CAMK2B_6	CAMK2B_6_2/2_SE	FTD	GTGCCCTCATCCCAGCTG	TTCAAAGAGCTCCCCACCAG	CACCACTGGCTGGCGGTCA
CAPZB_3	CAPZB_3_1/2_AFE	FTD	ATGGAGAGGGATGGAGGGAT	CCTCATTAGGTCCAAGGCAC	TCAGAGTGATCAGCAGCTGGACT
CARNS1_3	CARNS1_3_1/2_SE,S2E,A3SS	In vivo	CTGGCCTTCCGGAGACTC	GACAGGCAAAGGAGCATCTG	AGGACCGCGGCCAGGTGC
CDK7_1	CDK7_1_2/2_AS	Cortical	TGGACATGACTGATAAGCTTGA	ATAGTAACTCGGGGGCCC	AAGAGCAGTTTTGATGGAATGGTGGT
CELF5_4	CELF5_4_2/2_SE	Cortical	GTGAGTGTGTGCAGATGTGG	CGTGTCGGCGAACTTGAC	AGCCTCCTCCAGCCTGGTG
COL22A1_1	COL22A1_1_1/2_AS	Spinal	GAAGAATGGGTTGCTCAGCC	AGAACCAGGGATCCCAGGA	AGGAAGAAGGGGGATCGAGGAGC
CYFIP2_1	CYFIP2_1_2/2_AS	FTD	AAGAAATCTCACTCTGGGCC	GATGTCCTTCAGCTGGTGGT	TGCAGGGATCCTGGAGTTCTTCC
DLGAP3_1	DLGAP3_1_1/2_AFE	In vivo	CTGGGGAGATCCGGAGAGA	CCTAACTTCAGAAGGCTCAGG	AGTTTCCTCTGCAGGATTCAGTGGT
DPP6_2	DPP6_2_1/2_AE	FTD	TCTCCAGATAGAGAGTATGCACT	TTTTCTATGCCTAAGCTTGTGC	ACAATGTGGAACCCGTTTTGGAGC
EP400_6	EP400_6_1/2_SE	FTD	GACTGATGACGAAGCTGAGC	GAAGGCGCCTTCGTACAG	TGCCCCTCCTGGACCTGATGA
GPSM2_2	GPSM2_2_2/2_SE	Cortical	GGATGGATGGCTGGATGGT	CCAGCTCTAGGCAAGAAGCT	AGAGGGGCTGATGAACAGAATGGA
HS6ST3_1	HS6ST3_1_1/2_ALE	Cortical	TGGAGAAGAAGGACTGTCCC	ATGGCAGCTCCTCTTCTTCC	CGCAACCACAGCCACACCA
HSPA12A_1	HSPA12A_1_1/2_SE	FTD	CTGGGTTTACACAGGGTGAT	GTCAGGTCTACGGTGCCAC	TGTGGTTGTGGACAGTGGCG
IGSF21_1	IGSF21_1_1/2_AE	FTD	GGTGTACCAGTCCACTGTGA	GGCTCTGGAAGATCGAGTCA	AGGCGGGTGGCAGAATCAAGC
IQCE_1	IQCE_1_2/2_SE	Cortical	GCGGAACAGATTGGCCATTT	TCCACATCAGAGTCAAAGGTGA	TGTGGAGATGACAGTCTGTCTGCA
IQSEC1_5	IQSEC1_5_3/8_AFE	Spinal	GCCCCCTCCACTTTGAGA	GGGATGTGCCAGTCTCACT	CTCGTCGAGGGCGAGGCC
KALRN_30	KALRN_30_2/2_A3SS	Cortical	AATCAGCCTTCCCAGCGAG	GAGCAAGTGAGCAGCCATAT	CCCTCGGAGTTTGTGCGACTTCC
KALRN_9	KALRN_9_2/2_SE	Cortical	CGTGCGTGAATCATTGCCA	TGGTGGCACCATCAGCAG	AGGAATTGACACATCACACAAGATGCT
KCNIP1_1	KCNIP1_1_2/2_SE	FTD	CGGACTTCGGAGAGTTCCTG	AGCTGCTCCAGTCCCTCG	TGACCATGGTTTGCCATCGGCC
KCNQ2_5	KCNQ2_5_1/2_SE	Cortical	GCCCACAGCAAGATCACG	CAGGTCTGGGGGTACTTGTC	CTGACCACCATTGGCTACGGG
KRT7_1	KRT7_1_2/2_A5SS	FTD	CAAGAGGAAGTCTGCACAGC	GCTCCACCTTGCTCATGTAG	TCCTGTGGGATGTGGATGCTGC
LINGO1_1	LINGO1_1_2/2_ALE	Cortical	CCTCCCAACGCCATCTGA	GGCAGGTCAGACATCCAGAA	CCCAGCTCAGCCATTGCTTCC
MGAT5B_1	MGAT5B_1_2/2_AS	Cortical	TGGATGGATAGATGGATGAGTCG	TTCAGGATGCCCAGGAACTT	TGGGTGGATGGGGGAAGGAG
MTRR_2	MTRR_2_1/2_SE	FTD	CTCTTGGCCAGAATACAGACT	GTTAGGGCAGATCACGCTGA	TTTCCTATCAGCCTGGAGATGCCT
MYO18A_5	MYO18A_5_1/2_AS	FTD	CTGGCTCTCCTGGCAAGG	TGGCTGTGGGCATGAGAG	AGGAAGGGGCTCTGGACTCTGA
MYO1C_1	MYO1C_1_1/2_SE	FTD	CTTAAGGAGGTCGCCACCC	TAGACTGCAGGATCTCCACC	TCAAGATGAGCCTCCTGCAGCT
MYO5A_1	MYO5A_1_1/2_AS	In vivo	AGGCTCTTCCCTTAAGGCTT	GTCACGCAGCCATTCTTCC	CAGCACAGGTACAATGTCAGTCAACT
NECAB2_1	NECAB2_1_2/2_AS	FTD	TGAGCATTTTTGAGTCCCTACT	CTGTGGCTGGGTTTGATGTG	TGCTGGACACAGTGCAAGACAGA
NFIX_2	NFIX_2_2/3_AFE	FTD	TCACTCCACCCTTTCTGGA	CCTTGCTGGTTTGAACTATCTGA	CGGCAAGAAGTGAATCCGGACA
PFKP_2	PFKP_2_2/2_SE	Cortical	CGTGATTGACGGAGGAAGAT	GCACTGCCAATGATCGTCC	TGTGAACGGAGAGTTGAAGGCG
POLE_4	POLE_4_1/2_A5SS	In vivo	ACTCTTGACTTCCTCCTTTCTGA	TCTTCTGGATGGCGCTTCC	TGGGACTACTACATTGAGCGGCT
PPP6R3_2	PPP6R3_2_2/2_AS	FTD	ATTGGCAAAGACAAGCATGG	AAGCTGCTCTATAATTTCTTGCC	CCCAGGTTATTTTGCTGAGGGAAAGA
PSMC6_1	PSMC6_1_1/2_SE	FTD	AGGACTACCGCAAGAAGTTG	CCCACGATACTCCTTAAGACG	TGAACACAAGGAGATCGACGGC
PXDN_1	PXDN_1_2/2_SE	FTD	TGGGCTGGAGAAACTTTAGAAA	CCAGGTCGTTGTAGTGGTAAC	AGAAGCAGTGATGGCTTGGAACTC
RANBP1_3	RANBP1_3_2/2_SE,A5SS	FTD	CCTGATGGGAGGACGCAG	GCTCCATCATCGGCGTGAT	CCCAGGCTGGGCTCGGGA
RAP1GAP_4	RAP1GAP_4_2/2_SE	Cortical	GCCCTGGAGAACATCAGTGA	GCTTGTGGGGTGTTCCTGA	TGTTTGTTGAGAGAGCGTGTCATCC
RASSF2_1	RASSF2_1_2/2_AE	FTD	GCAAAGGCTGTGTCTACGG	TGGACTGCCACAGCCTAG	AGCCTGGGGATATAGTCAGCCTGA
RPS6KA2_4	RPS6KA2_4_1/2_RI	FTD	GGCTCAGCATCTGGATAGCT	GTCATGACCTGAAGCCAGC	CCACTCCTCTGGCCCCTCCC
RSF1_1	RSF1_1_2/2_AE	FTD	CTGCTAGACCTGCCTGAGTT	ACCTACCACCGCGACTTC	TCCCTGAGCTGGAGCGGGTG
SETD5_11	SETD5_11_1/2_RI	Cortical	CCTGTCACCCGAGGTAGTT	TCGGTGACAAAGTCTCAGC	ATCACACCATCTCAATCACACTTGGAG
SLC24A3_1	SLC24A3_1_2/2_SE	FTD	AGAGTGGATGGATGGATGGA	AGCAGCTCGTCTACCATGAT	AGCAAATTTCCACCGCAAAGCATCA
STMN2_1	STMN2_1_1/2_AE	STMN2	CTGCACATCCCTACAATGGC	ACCTTTCTCTCGAAGGTCTTC	AAAACAGCAATGGGACTCGGCA
TMEM175_3	TMEM175_3_1/2_SE,S2E	FTD	ATTCCCGCCCAGGTTGTT	AGGTTGAGCAGGGCAAGTG	CCAAGTTGTTGGGAAAACAGACGACA
UNC13A_6	UNC13A_6_2/2_SE	Cortical	GTCCAGTACACCTGTCTGCA	AGTTCCTGGGGATAAGAGTTCT	TGAGCTGCCTGGGTTTCCTGGA
WARS_6	WARS_6_2/2_A5SS	In vivo	AAGAAGTCTTGACTCGTCTGC	AGGAACTACGTTCACAGCC	TGAACAAATCCTCTGACCTCAGGCC
