## Supplementary material for "Divergent TDP43-regulated and TDP43-independent cryptic splicing in the cortex and spinal cord": Online Resource 21

### Sheet: Sheet1
Dataset	Combined SGSeq analysis (all datastes sharing a number were analyzed in SGSeq together)	Beta	Min_Samps	Differential Contrast (Numerator vs Denominator)
Cerebellum (NYGC)	1	0.4	8	ALS vs Control
Hippocampus (NYGC)	2	0.4	8	ALS vs Control
Cervical Spinal Cord (NYGC)	3	0.5	8	ALS vs Control
Thoracic Spinal Cord (NYGC)	3	0.5	8	ALS vs Control
Lumbar Spinal Cord (NYGC)	3	0.5	8	ALS vs Control
Motor Cortex (NYGC)	4	0.5	8	ALS vs Control
Frontal Cortex (NYGC)	5	0.4	8	ALS vs Control, FTLD-TDP vs Control
Temporal Cortex (NYGC)	5	0.4	8	ALS vs Control, FTLD-TDP vs Control
RiMOD	6	0.4	4	FTLD-TDP vs Control
Liu	6	0.4	4	TDP43- nuclei vs TDP43+ nuclei
Embryonic Motor Neuron TDP43-KD (Klim et al)	7	0.4	3	TDP43-KD siRNA vs Scrambled siRNA
NGN2-iPSC TDP43-KD (Brown et al)	7	0.4	3	TDP43-KD siRNA vs Scrambled siRNA
SK-N-DZ TDP43-KD (Brown et al)	7	0.4	3	TDP43-KD siRNA vs Scrambled siRNA
SK-N-DZ TDP43-KD (Brown et al)	7	0.4	3	TDP43-KD siRNA vs Scrambled siRNA
